# A translational kidney organoid system bolsters human relevance of clinical development candidate

**DOI:** 10.1101/2019.12.30.891440

**Authors:** Amy Westerling-Bui, Thomas W. Soare, Srinivasan Venkatachalan, Michael DeRan, Eva Maria Fast, Alyssa B. Fanelli, Sergii Kyrychenko, Hien Hoang, Grinal M. Corriea, Wei Zhang, Maolin Yu, Matthew Daniels, Goran Malojcic, Xin-Ru Pan-Zhou, Mark W. Ledeboer, Jean-Christophe Harmange, Maheswarareddy Emani, Thomas T. Tibbitts, John F. Reilly, Peter Mundel

## Abstract

A major challenge in drug discovery is gaining confidence in the human relevance of pre-clinical animal studies. While human iPSC-derived organoids offer exciting opportunities to address this, concerns about applicability and scalability remain. Here, we report a high-throughput organoid platform for assessment of kidney disease targeting compounds in a human system. We confirmed platform reproducibility by single cell RNA-Seq (scRNA-Seq) and derived a NanoString panel for efficient quality control (QC). Organoid transplantation in rats for 2 to 4 weeks promoted organoid maturation and vascularization. In functional studies, cyclosporine A (CsA) and GFB-887, a novel TRPC5 channel blocker, protected kidney organoids from injury. Pharmacodynamic studies with GFB-887 delivered orally to rats were also successfully performed in human transplanted organoids. These data show how human organoids can deliver confidence in taking development candidate compounds to the clinic, fulfilling their promise to revolutionize drug discovery.
