## Supplementary material for "A translational kidney organoid system bolsters human relevance of clinical development candidate": Table 1

	Probe Label	Gene Annotation
1	ABCF1	reference gene
2	ACAT2	mesangium
3	ACE	angiotensin converting enzyme
4	ACTA2	mesangium
5	ACTG2	Mesenchyme/Stroma
6	ACTN4	actin
7	ACVR1B	signaling
8	AFP	signaling
9	AGT	signaling
10	AGTR1	signaling
11	ALCAM	Mesenchyme/Stroma
12	ALDH1A2	development
13	ALDOB	early proximal tubule/cap mesenchyme
14	ANLN	cell cycle
15	APC	signaling
16	APOE	marcrophage
17	APOL1	signaling
18	AQP2	Collecting Duct
19	AQP3	Collecting Duct
20	AQP4	Collecting Duct
21	ARHGAP24	signaling
22	ATOH8	transcription factor
23	ATP1B1	tubule (general)
24	ATP6V1G3	Collecting Duct
25	AXIN2	signaling
26	BMP4	development
27	BMP7	early Podocyte
28	BMPR1A	signaling
29	BTC	signaling
30	C1QA	marcrophage
31	C1QB	marcrophage
32	C1QC	marcrophage
33	CALB1	Distal Tubule/Collecting Duct
34	CALD1	Mesenchyme/Stroma
35	CAR1	Collecting Duct
36	CCND1	Nephron Progenitor
37	CD24	Nephron Progenitor
38	CD2AP	signaling
39	CD34	immune cells
40	CD44	immune cells
41	CD74	immune cells
42	CDC42	cell cycle
43	CDH1	epithelial (general)
44	CDH2	signaling
45	CDH5	signaling
46	CDK2	cell cycle
47	CDKN1C	Podocyte
48	CENPF	SSBs
49	CITED1	Nephron Progenitor
50	CLDN10	Loop of Henle
51	CLDN4	Nephron Progenitor
52	CLDN6	Nephron Progenitor
53	CLDN7	Nephron Progenitor
54	CLIC5	Podocyte
55	CNTNAP2	neural (organoid off-target)
56	COL1A1	Mesenchyme/Stroma
57	COL1A2	Mesenchyme/Stroma
58	COL2A1	Mesenchyme/Stroma
59	COL3A1	Mesenchyme/Stroma
60	COL4A1	Mesenchyme/Stroma
61	COL4A3	Mesenchyme/Stroma
62	COL4A4	Mesenchyme/Stroma
63	COL4A5	Mesenchyme/Stroma
64	CRABP1	neuronal
65	CRYM	metabolism
66	CTGF	transcription factor
67	CTNNB1	signaling
68	CUBN	Proximal Tubule
69	CXX1C	early Podocyte/SSBs
70	DCN	Mesenchyme/Stroma
71	DCT	melanocytes (organoid off-target)
72	DEFB1	Distal Tubule
73	DKK1	Mesenchyme/Stroma
74	DKK2	Mesenchyme/Stroma
75	DLL1	signaling
76	DNMT3B	pluripotency
77	EGF17	Endothelial
78	EGFR	signaling
79	EMCN	Endothelial
80	EMX2	epithelial (general)
81	EOMES	mesoderm
82	EPCAM	epithelial (general)
83	FABP4	Endothelial
84	FAM132A	early proximal tubule/cap mesenchyme
85	FGB	epithelial (general)
86	FGF10	signaling
87	FGF2	signaling
88	FGF8	signaling
89	FLT1	Endothelial
90	FOXA2	transcription factor
91	FOXA3	transcription factor
92	FOXF1	transcription factor
93	FXYD2	muscle (organoid off-target)
94	G6PD	metabolism
95	GATA3	Collecting Duct/Distal Tubule
96	GDNF	signaling
97	GFRA1	signaling
98	GNG11	signaling
99	GUSB	reference gene
100	H2-AA	immune cells
101	HDC	histidine metabolism (off-target)
102	HES6	neural (organoid off-target)
103	HEY1	cardiovascular
104	HMGB2	bone marrow
105	HMX2	Collecting Duct
106	HNF1B	S-Shaped Body
107	HOPX	Mesenchyme/Stroma
108	HOXA11	transcription factor
109	HOXB7	Nephron Progenitor
110	HOXC6	transcription factor
111	HOXD11	transcription factor
112	HPRT1	reference gene
113	HSD11B2	Collecting Duct
114	IGFBP5	Mesenchyme/Stroma
115	ISL1	neural (organoid off-target)
116	ITGB1	signaling
117	JAG1	Nephron Progenitor/Comma-Shaped Body
118	KAP	early proximal tubule/cap mesenchyme
119	KDR	Endothelial
120	KIAA0101	proliferating cells
121	KLF4	pluripotency
122	KPNA2	nephron proliferating cells
123	KRT18	Collecting Duct
124	KRT8	Nephron Progenitor
125	LAMA5	laminin 5
126	LDHA	reference gene
127	LGALS1	Mesenchyme/Stroma
128	LHX1	Nephron Progenitor/Comma-Shaped Body
129	LHX9	neuronal
130	LIN28A	pluripotency
131	LMX1B	GBM
132	LRP2	early proximal tubule/cap mesenchyme
133	LYPD1	Nephron Progenitor
134	MAFB	Podocyte
135	MAL	Distal Tubule
136	MECOM	signaling
137	MEIS1/2/3	development
138	MEOX2	Mesenchyme/Stroma
139	MGP	chondrocytes (off-target)
140	MIXL1	development, transcription factor
141	MLANA	melanocytes (organoid off-target)
142	MT1G	epithelial (general)
143	MT1H	epithelial (general)
144	MYC	proliferation
145	MYH11	Mesenchyme/Stroma
146	MYH9	Mesenchyme/Stroma
147	MYL9	Mesenchyme/Stroma
148	MYLK	Mesenchyme/Stroma
149	NANOG	pluripotency
150	NEFM	neuronal
151	NES	Podocyte
152	NEUROD1	neuronal
153	NODAL	mesoderm patterning
154	NOTCH1	signaling
155	NOTCH2	signaling
156	NPHS1	Podocyte
157	NPHS2	Podocyte
158	NRP	Endothelial
159	NUPR1	Podocyte
160	OSR1	kidney development
161	PARAXIS (TCF15)	mesoderm patterning
162	PAX2	early Podocyte
163	PAX8	early Podocyte
164	PCP4	neuronal
165	PDZK1	early proximal tubule/cap mesenchyme
166	PECAM1	Endothelial
167	PENK	Mesenchyme/Stroma
168	PF4	marcrophage
169	PLAT	Endothelial
170	PMEL	melanocytes (organoid off-target)
171	PODXL	Podocyte
172	POLR1B	reference gene
173	POU3F2	neural (organoid off-target)
174	POU5F1	pluripotency
175	PTN	Mesenchyme/Stroma
176	PTPRO	Podocyte
177	R3HDML	Podocyte
178	RAC1	signaling
179	RASL11A	Podocyte
180	REN	mesangium
181	RET	Mesenchyme/Stroma
182	RGS5	Mesenchyme/Stroma
183	RHOA	signaling
184	RPLP0	reference gene
185	S100G	Distal Tubule
186	SCG2	neural (organoid off-target)
187	SCRG1	cartilage (off-target)
188	SFRP2	signaling
189	SIX2	cartilage (off-target)
190	SLC12A3	tubule (general)
191	SLC26A7	tubule (general)
192	SLC34A1	early proximal tubule/cap mesenchyme
193	SLC3A1	epithelial (general)
194	SLC4A1	Collecting Duct
195	SLC8A1	Distal Tubule
196	SMAD1	transcription factor
197	SMAD2	transcription factor
198	SMAD3	transcription factor
199	SNAP	Nephron Progenitor
200	SOSTDC1	Loop of Henle
201	SOX17	transcription factor
202	SOX2	neural (organoid off-target)
203	SPINK3	early proximal tubule/cap mesenchyme
204	SPOCK2	early proximal tubule/cap mesenchyme
205	SPP1	Distal Tubule
206	SPRY1	signaling
207	STMN2	neural (organoid off-target)
208	SYNPO	Podocyte
209	T	brachyury, off-target
210	TBX6	transcription factor
211	TGFBI	neuronal
212	TLR4	immune cells
213	TMEM52B	Distal Tubule
214	TOP2A	proliferating cells
215	TRPC5	calcium channel
216	TRPC6	calcium channel
217	TUBA1B	signaling
218	TUBB2B	signaling
219	TUBB4B	signaling
220	UBE2C	cell cycle
221	UMOD	Loop of Henle
222	VAV2	signaling
223	VEGFA	Endothelial
224	WFDC2	epithelial (general)
225	WNT2B	signaling
226	WNT8A	signaling
227	WNT9B	signaling
228	WT1	Podocyte
